# Auditable AI agents for verifiable end-to-end scientific analysis

**DOI:** 10.64898/2026.11.25.769078

**Authors:** Yun Ma, Hangyu Zhou, Luyao Qin, Yuhua Liao, Jingqi Yang, Aiping Wu

## Abstract

Artificial intelligence (AI) agents are evolving from research assistants into end-to-end executors, yet their capacity to generate conclusions at scale outpaces rigorous verification. Here we introduce an auditability-centred paradigm for scientific automation, wherein trust relies not on generative capability or self-evaluation, but on whether claims can be independently traced to primary evidence, reviewed and corrected. Moving beyond post-hoc checks, we embed verification throughout the research lifecycle via four principles: grounded knowledge, bounded execution, evidence-backed results and independent verification. We instantiate this paradigm in EvoTrace for viral evolutionary analysis. Distilling peer-review critiques and methodological literature, we curated 13 principles, 236 pitfalls and 50 analytical units—validating 47 across a six-tier hierarchy—to encode methodological limits as executable constraints. Across simulated benchmarks, six viral datasets and an end-to-end Crimean–Congo haemorrhagic fever virus (CCHFV) study, claim–evidence auditing compiled evidence packages for all 233 analyses (flagging 26 incomplete evidentiary chains), while independent numerical and figure audits rectified 17 flaws, including three blocker-level errors. For CCHFV, EvoTrace intercepted a data-contradictory claim, recalibrating ‘no reassortment candidates’ to ‘no high-confidence candidates’. By co-delivering verification evidence, auditable automation shifts AI-driven science from autonomous generation to continuous scrutiny and correction.
