## Supplementary Tables S1-S5 for "Auditable AI agents for verifiable end-to-end scientific analysis": Supplementary_Table_1_EvoTrace_Principles.csv

principle_id	principle_name_en
P1	Sampling validity
P2	Data sufficiency
P3	Completeness of the search
P4	Model-data adequacy
P5	Validity of external anchors
P6	Reproducibility of procedures
P7	Uncertainty and statistical reporting
P8	Claim-evidence correspondence
P9	Procedure validity
P10	Faithful data coding
P11	Stability under defensible alternatives
P12	Hypothesis–data independence
P13	Polarity of evolutionary change
