## Supplementary Tables S1-S5 for "Auditable AI agents for verifiable end-to-end scientific analysis": Supplementary_Table_2_EvoTrace_Pitfalls.csv

pitfall_id	pitfall_name_en
P1.1	Non-independent replicates
P1.2	Pooling heterogeneous units
P1.3	Unverified sample metadata
P1.4	Assembly or annotation errors unscreened
P1.5	Sample identity and purity unverified
P1.6	Inconsistent or incorrect nomenclature
P1.7	Selective exclusion of poorly resolving data
P1.8	Sampling scope not matched to the question
P1.9	Resampling scheme not representative of the data's composition
P1.10	Evaluation sample not representative of the diversity under test
P1.11	Feature identity ambiguous from insufficient sequence context
P1.12	Automated clustering or filtering silently drops or misassigns members
P1.13	Genotype-phenotype correspondence unverified
P1.14	Overlapping or undefined categories of units
P1.15	Culture- or passage-induced sequence changes analysed as representative
P1.16	Ascertainment restricted to one presentation class
P1.17	Contaminant or background signal read as a true detection
P1.18	Lineage-specific gene loss or duplication skews the unit set
P1.19	Comparison across samples of different breadth or depth
P1.20	Non-random sample loss correlated with the quantity measured
P1.21	Non-functional or partial copies counted as functional units
P1.22	Systematically uneven sampling across compared categories
P1.23	Culture-dependent sampling yields a non-representative taxon set
P1.24	Intraspecific variation unmeasured
P1.25	Homology or orthology assignment left unverified
P1.26	Alignment errors left unassessed
P1.27	Duplicated copies counted as distinct features
P1.28	Detection method misses part of the target diversity
P1.29	Foreign or non-orthologous sequences left in the marker dataset
P1.30	Detection accepted without independent confirmation
P1.31	Ancestral lineage treated as a contemporaneous tip
P1.32	Compared quantities defined by different criteria
P1.33	Cross-sample carryover read as genuine sequence
P1.34	Unit identity inferred from a marker whose inheritance does not track the unit
P1.35	Marker selection not representative of the genome
P1.36	Metadata resolution finer than sampling precision
P1.37	Collection restricted to one subset of the community
P1.38	Identity assigned without adequate evidence
P1.39	Sample composition set by an unvalidated proxy
P1.40	Auxiliary sequences counted in the focal set
P1.41	Non-representative sampling source
P1.42	Fragmentary sequences analysed as complete units
P1.43	Unjustified choice of analysed units
P1.44	Accession or identifier mismatched to the intended unit
P2.1	Too few independent loci
P2.2	Sparse taxon sampling
P2.3	Signal below detection limit
P2.4	Required data depth unstated
P2.5	Data type chosen without evidence it can resolve the question
P2.6	Group comparison with severely unequal sample sizes
P2.7	Parameter estimated from too few independent events
P2.8	Underpowered estimates read as evidence of no effect
P2.9	Unreplicated comparison cannot separate signal from noise
P2.10	Past inference from extant-only sampling
P2.11	Phylogenetic signal left unassessed
P2.12	Inference drawn only from a short conserved subset of the sequence
P2.13	Sample or sequencing effort too small to estimate diversity stably
P2.14	Family-history claim from an analysis too shallow to recover the events
P3.1	Restricted search space
P3.2	Restricted comparator set
P4.1	Method assumptions outstrip the data
P4.2	Overly simplistic models
P4.3	Feature declared significant by subjective criterion
P4.4	Significance calibrated against a mismatched null
P4.5	Effect attributed despite an unmodelled source of variation
P4.6	Validity demonstrated only in a favourable regime
P4.7	Stability mistaken for correctness
P4.8	Method unvalidated against known truth
P4.9	Collinear predictors in a fitted model
P4.10	Dimensionality-reduction artefacts read as real structure
P4.11	Method chosen to match a prior result
P4.12	Similarity metric conflates ancestry with gene content
P4.13	Statistic read against its model's expectation
P4.14	Ancestral state inferred without a process model
P4.15	Heterogeneous loci forced into a single tree
P4.16	Overly complex model favoured over an adequate simpler one
P4.17	Underpowered estimation of many coupled parameters
P4.18	Simulation-based conclusion generalized without verifying realism
P4.19	Conflict attributed to the method rather than the data
P4.20	Single-process model applied where other modes are plausible
P4.21	Systematic artefact read as a genuine lineage
P4.22	Null distribution reduced to its mean
P4.23	Model structure biases support toward the tested hypothesis
P4.24	Unmodelled recombination or gene conversion among paralogs
P4.25	Selection or enrichment claim made without a neutral baseline
P4.26	Mapping or filtering forced to fit the reference
P4.27	Unmodelled process biases the reconstruction
P4.28	Unsampled intermediate states collapsed into a single apparent change
P4.29	Model used without assessing its fit to the data
P4.30	Correction applied without a stated rationale or estimand
P4.31	Deviation or correlation claimed without a null expectation
P4.32	Site independence or Markovianity assumed despite violation
P4.33	Probability model support mismatched to parameter bounds
P4.34	Model assumptions validated on simulations generated under those assumptions
P4.35	Observation-window artefact read as a biological trend
P4.36	Required process missing from the model structure
P4.37	Redundant or inert model components
P4.38	Non-equivalent methods used for one inference
P4.39	Unexplained topological incongruence
P4.40	Unjustified arbitrary parameter value shapes the result
P4.41	Distance metric mismatched to the data
P4.42	Method chosen for convenience rather than fitness
P4.43	Segment exchange inferred from divergence or shared affinity rather than topological discordance
P4.44	Approximation used outside its derivation regime
P4.45	Superseded software version used
P4.46	Distinct processes conflated
P4.47	Method applied to an input of the wrong data type
P4.48	Replicate results pooled by an inappropriate rule
P4.49	Misstated process-parameter relationship
P4.50	Threshold discretisation of noisy counts
P4.51	Model chosen by subjective preference
P4.52	Phenetic clustering presented as phylogeny
P5.1	Reference-dependent results
P5.2	Mis-specified temporal inputs
P5.3	Temporal claim made without dated evidence
P5.4	Independent evidence not used to test the inference
P5.5	Outdated or uncited external reference values
P5.6	External anchor of unverified reliability
P5.7	Unjustified reference taxon selection
P5.8	Calibration attached to a node the evidence does not constrain
P6.1	Undescribed key procedures
P6.2	Underlying data not deposited or linked
P6.3	Ambiguous data provenance of results
P6.4	Data or code deposited in an unusable form
P6.5	Announced analysis with no reported result
P6.6	Inconsistent values for the same quantity
P6.7	Unexplained presentation of results
P6.8	Undefined or contradictory key terms
P6.9	Analysis code not made available
P6.10	Supporting display omitted
P6.11	Incomplete or inconsistent inventory of analysed features
P6.12	Display or label mismatched to the analysed data
P6.13	Results display unreadable or obscured
P6.14	Procedure described inaccurately
P6.15	Only a subset of analysed settings reported
P6.16	Inputs drawn from mutable or unpinned sources
P6.17	Computational feasibility and scaling limits unreported
P6.18	Units in a display left unidentified
P6.19	Extraneous supplementary material obscures the analysis
P6.20	Key methods relegated to supplementary material
P6.21	Inconsistent aggregation across parallel analyses
P6.22	Novelty claim without a defined criterion
P6.23	Unreported data-matrix composition
P6.24	Analysis run on an unstated or outdated version of the dataset
P6.25	Result displays or files not linked to the claims they support
P6.26	Tree shown without branch lengths or support
P6.27	Relevant procedures obscured by irrelevant methodological detail
P6.28	Incomplete display caption
P6.29	Redundant or overlapping displays of the same data
P6.30	Interpretation embedded in figure legends
P6.31	Sampled units' generalisation-relevant attributes unreported
P6.32	Deposited dataset differs from the analysed dataset
P6.33	Key result omitted from the summary
P6.34	Unjustified addition of new data
P7.1	Proxy reported instead of the relevant measure
P7.2	Missing test statistics
P7.3	Unresolved conflict between analyses
P7.4	Statistic described inaccurately
P7.5	Upstream uncertainty not propagated
P7.6	Estimate reported without its uncertainty
P7.7	Multiple comparisons left uncorrected
P7.8	Number of tests not reported
P7.9	Clade confidence rested on a single support measure
P7.10	Group discrimination asserted without overlap or variation
P7.11	Weak support read as strong evidence
P7.12	Central tendency reported for a heterogeneous distribution
P7.13	Reported scale hides effect magnitude
P8.1	Claim broader than the evidence examined
P8.2	Interpretation without the supporting quantity
P8.3	Results reported without interpretation
P8.4	Auxiliary analyses of unclear bearing on the claim
P8.5	Conclusion rests on an unestablished premise
P8.6	Methodological validation reported as biological evidence
P8.7	Novelty or knowledge claim made without engaging prior work
P8.8	Scope of data or condition described more narrowly than the sampling supports
P8.9	Ancestral inference reified as a specific source
P8.10	Citation does not support the claim it is attached to
P8.11	Baseline method misrepresented in a comparison
P8.12	Extant lineages equated with ancestral states
P8.13	Diffuse interpretation of the conclusion
P8.14	Selective pressure mischaracterised
P8.15	Causal or mechanistic claim drawn from an association
P8.16	Genealogical nodes read as transmission events
P8.17	Claimed synapomorphy absent in some group members
P8.18	Functional loss inferred from absence of a single gene copy
P8.19	Model parameter read as the quantity it stands for
P8.20	Conservation claimed from a single representing sequence
P8.21	Contested concept defined so the evidence cannot bear on it
P8.22	Only one side of the evidence presented
P8.23	Context needed to judge generality of the finding omitted
P8.24	Consequence restated as a detection prerequisite
P8.25	Conclusion misstates the direction or magnitude of the supported result
P8.26	Illustrative example treated as evidence
P8.27	Function attributed to a structure inconsistent with its known role
P8.28	Sampling artefact explained as biology
P8.29	Function inferred from presence or similarity alone
P8.30	Technical term misapplied to the phenomenon
P9.1	Pre-convergence samples retained
P9.2	Decision threshold applied inconsistently
P9.3	Insufficient numerical precision
P9.4	Software does not implement the intended algorithm
P9.5	Single-chain convergence unassessed
P9.6	Run or implementation differences read as signal rather than non-convergence
P9.7	Order-dependent incremental processing
P9.8	Number of replicate runs unjustified by convergence
P9.9	Erroneous computation of a reported summary statistic
P9.10	Internally inconsistent output interpreted as-is
P10.1	Unobserved states coded as observed
P10.2	Composite trait coded as a single character
P10.3	Undetected presence recorded as true absence
P10.4	Non-homologous structures scored as one character
P10.5	Character states miscoded from degraded material
P10.6	Ambiguous observations resolved on an unverified assumption
P10.7	Transformation discards the information the claim depends on
P10.8	Uncorrected measurement artefact
P10.9	Unverified reuse of published character codings
P10.10	Trait coded into arbitrary or unverified categories
P10.11	Measure not standardised across units of different size
P10.12	Inputs combined on incompatible scales or units
P10.13	Terminology presupposing a contested homology
P10.14	Wrong or ambiguous measurement unit
P11.1	Single influential unit drives the result
P11.2	Robustness to alternative analytical choices untested
P11.3	Alternative evolutionary scenarios not distinguished
P11.4	Conclusion rests on a boundary value
P11.5	Prior influence on estimates left unchecked
P11.6	Sensitivity of estimates to sample composition untested
P11.7	Contradiction from an independent dataset unaddressed
P12.1	Post hoc pattern presented as a tested prediction
P12.2	Comparison groups defined by the property being tested
P12.3	Evaluation ground truth derived from the method under test
P12.4	Objective or hypothesis left unstated
P12.5	Model performance evaluated on the data used to fit it
P12.6	Dependent quantities treated as independent evidence
P13.1	Polarity assumed rather than established
P13.2	Ancestral state outside the observed range accepted without scrutiny
