## Supplementary Tables S1-S5 for "Auditable AI agents for verifiable end-to-end scientific analysis": Supplementary_Table_3_EvoTrace_Analysis_Units.csv

unit_id	unit_name_en
new_sequencing	New sequencing
consensus_assembly	Reads to consensus
public_retrieval	Public sequences
metadata_curation	Metadata curation
subsampling	Dereplication and subsampling
sequence_qc	Sequence QC
msa	Multiple sequence alignment
alignment_trimming	Alignment trimming and masking
codon_alignment	Codon alignment
recombination_detection	Recombination detection
recombination_removal	Recombination removal
model_selection	Model selection
ml_tree	Maximum-likelihood tree
bayesian_tree	Bayesian tree
distance_tree	Distance tree
network	Phylogenetic network
branch_support	Branch support
topology_test	Topology test
placement	Placement on a reference tree
lineage_assignment	Lineage assignment
clade_definition	Clade definition
pairwise_distance	Pairwise distance
transmission_clusters	Transmission clusters
transmission_tree	Transmission tree
temporal_signal	Temporal signal
molecular_dating	Molecular dating
clock_model_comparison	Clock model comparison
mcmc_diagnostics	MCMC diagnostics
coalescent_skyline	Coalescent skyline
birth_death	Birth-death models
discrete_phylogeography	Discrete phylogeography
continuous_phylogeography	Continuous phylogeography
structured_coalescent	Structured coalescent
introduction_counting	Introduction counting
host_trait_reconstruction	Host trait reconstruction
ancestral_sequence	Ancestral sequences
mutation_annotation	Mutation annotation
homoplasy	Recurrent mutations
site_selection	Site-level selection
branch_selection	Branch-level selection
gene_selection	Gene-level selection
resistance_mutations	Resistance mutations
functional_sites	Functional sites
diversity_statistics	Diversity statistics
population_structure	Population structure
pangenome	Pangenome
gwas	Bacterial GWAS
amr_genes	AMR and virulence genes
sensitivity_analysis	Sensitivity analysis
simulation	Simulation
