## Supplementary Tables S1-S5 for "Auditable AI agents for verifiable end-to-end scientific analysis": Supplementary_Table_4_EvoTrace_Principles_Through_2024.csv

principle_id	principle_name_en
P1	Sampling representativeness
P2	Data integrity
P3	Model adequacy and confounding control
P4	Independent validation and comparability
P5	Statistical uncertainty and support
P6	Bounded interpretation
P7	Transparent reporting and reproducibility
