## Supplementary Tables S1-S5 for "Auditable AI agents for verifiable end-to-end scientific analysis": Supplementary_Table_5_EvoTrace_Pitfall_Induction_Through_2024.csv

pitfall_name_en	first_induction_batch
Incomplete sampling of relevant units	1
Non-random subset for trait measurement	1
Overmapping read mapper	1
Artefactual gene models	1
Short conserved region only	1
Ignoring gene flow or recombination	1
Unequal experimental perturbation	1
Uncorrected population stratification	1
Normal model for non-normal traits	1
Suboptimal method alongside better one	1
Ignoring linkage disequilibrium	1
Ignoring relatedness in genetic correlations	1
Mantel test misuse	1
Comparing methods answering different questions	1
Circular filtering validation	1
Untested complexity explanation	1
No independent dataset comparison	1
No external reference for admixture	1
Post hoc candidate selection	1
Unquantified model-selection uncertainty	1
Correlation without adequate testing	1
Causal inference from curves alone	1
Absolute absence claim	1
Unlinked finding to question	1
Endemism without context	1
Unsupported discordance explanation	1
Overgeneral model claim	1
Whole pathway from single component	1
Insufficient data validation reporting	1
Ambiguous time axis	1
Omitted association statistics	1
Missing significance thresholds	1
Missing effect direction	1
Non-random subset of sequences or pairwise comparisons	2
Mismatched or unknown sample provenance	2
Inappropriate taxonomic resolution	2
Cross-sample contamination	2
Inadequate detection method for diversity	2
Unresolved or low-resolution phylogeny used downstream	2
Untested phylogenetic-functional proxy equivalence	2
Too few traits to represent functional space	2
Ignoring intraspecific trait variation	2
Aggregating distinct groups prevents group-specific inference	2
Arbitrary binning or discretization of continuous predictors	2
Non-comparable proxy or measurement across groups	2
No contrast or comparison group	2
Inferring transmission from clustering without independent contact data	2
Inferring a single mechanism from pattern alone under equifinality	2
Overstating conclusions from coarse taxonomic resolution	2
Imprecise concepts lead to misattribution	2
Mechanistic mapping ignoring assumption violations	2
Omitted or unclear phylogenetic/tree methods or visualization	2
Missing operational criteria for taxonomic identity or assignment	2
Undefined comparison groups	2
Failure to distinguish taxa/groups in reporting	2
Raw sequence data not available	2
Unclear derivation of test statistic	2
Unvalidated assembly completeness	3
Unexplained sequence loss or compositional anomalies	3
Chimeric reads causing spurious assembly structure	3
Unvalidated copy number calls from short-read data	3
Using outdated or incorrect reference assemblies	3
Conflict with well-supported prior topology ignored	3
Unvalidated computational comparisons without artifact control	3
Incomplete hyperparameter search	3
Inferring function from sequence content alone	3
Incomplete dataset integration	3
Excessive fold cross-validation on small data	3
Overstating sampling novelty	3
Conclusions contradicted by presented data	3
Incomplete reporting of comparative genomic workflow or findings	3
Internally inconsistent statements about evidence	3
Misreported taxon sampling	3
Inconsistent model feature reporting	3
Missing model code or hyperparameter documentation	3
Missing annotation or auxiliary files	3
Non-random or unexplained selection of taxa/samples	4
Inadequate sequencing quality control	4
Applying a method or model outside its validated domain	4
Uncorrected temporal or batch confounding	4
Ancestral reconstruction with an unjustified model or tree	4
Ancestral reconstruction with an incomplete set of states	4
Arbitrary or distant reference for alignment and rooting	4
Inappropriate baseline or comparison condition	4
Overstating the novelty or practical significance of findings	4
Inferring evolutionary process or direction from pattern alone	4
Missing quantitative definition of a reported metric	4
Missing limitations or scope statement	4
Missing context relative to prior analyses	4
Mixing interpretation with results	4
Undefined trait coding or transition criteria in ancestral reconstruction	4
Outdated reference or annotation resources	5
Ignoring genealogical discordance across loci	5
Circular validation with simulations from the same model	5
Miscomputed or mislabeled uncertainty intervals	5
Unquantified robustness to alternative analytical choices	5
Overstating conclusions beyond the evidence	5
Undefined transformation from quantitative data to characters or branch labels	5
Non-specific or confounded trait proxy/phenotype	6
Inappropriate data exclusion	6
Misannotation of genomic elements	6
Inadequate technical replication	6
Incomplete variant representation	6
Discretization of continuous outcome	6
Uncorrected multiple testing	6
Ignoring sampling times in phylogenetic inference	7
Ignoring detection-power variation in heterogeneity analyses	7
No comparison to established methods	7
Non-representative validation simulations	7
Missing reference/baseline comparison in visualizations	7
Omitting spatiotemporal distribution of detections	7
Incomplete reporting of computational feasibility	7
Aggregating performance across heterogeneous conditions	7
Arbitrary or low-quality representative sequence selection	8
Including within-host or unfixed variants in population-level selection inference	8
Unreconciled combination of multiple selection tests	8
Failing to separate new results from prior or unpublished work	8
Excessive detail without clear synthesis	8
Reusing figures or data without original provenance	8
Incomplete or ambiguous software/pipeline documentation	8
Naive nearest-hit taxonomic assignment	9
Arbitrary classification threshold	9
Comparative analysis without phylogenetic framework	9
Overly strict interaction criterion	9
Unclear or misinterpreted significance values	9
Insufficient reporting of sampling procedures	9
Missing or ambiguous model definition	9
Ambiguous variable-to-interpretation mapping	9
Unjustified model assumptions or unstated conditions	10
Inference biased by differential detection or missingness	10
Missing reconstruction of ancestral or past states needed for hypothesis testing	10
Arbitrary evaluation thresholds inflate apparent performance	10
Unjustified assumptions in significance testing	10
Incorrect sampling model or arbitrary stopping rule in significance estimation	10
Insufficient sample size for reliable statistical inference	10
Incomplete or incorrect algorithm description	10
Incorrect model statements or indexing errors	10
Overplotted visualization obscures underlying signal	11
PCR/primer artefacts generating spurious variants	12
Inference without statistical testing	12
Over-splitting taxa from genetic divergence alone	12
Missing intermediate or processed data files	12
Missing description of experimental protocols	12
Missing description of statistical methods or analysis parameters	12
Misrepresenting prior evidence or literature	13
Unclear or uninformative figure presentation	13
Unexplained terminology or undocumented definitions/annotation sources	13
Incorrect or misleading citations	13
Confounded comparative group design	14
Ignoring gains and losses when interpreting ancestral state reconstructions	14
Unsystematic trait comparison	15
Imprecise or missing phylogenetic support values	15
Missing summary statistics or variation for comparative measurements	15
Unbalanced sample sizes across compared groups bias comparative estimates	16
Composite or pooled observations misattributed to a single specimen or taxon	16
Modeling continuous population structure as discrete splits	16
Uncertain or fixed calibration dates bias divergence time estimation	16
Reporting parameter estimates without uncertainty or with insufficient uncertainty	16
Unjustified combination of heterogeneous data types	17
Using non-orthologous or paralogous sequences as orthologs	17
Ignoring geographic structure in phylogeny	17
Uncited external evidence or methodological claims	17
Mischaracterization of input sequence data	18
Overly complex or resource-intensive reference data	18
Omission of geographic or environmental context	18
Reporting frequencies without raw counts	18
Unclear or conflated units of analysis	18
Vague clade relationship descriptions	18
Reporting outdated summary statistics	18
Dependence on inaccessible data sources	18
Imprecise description of ancestral mutations	18
Mathematically dependent traits treated as independent	19
Conflating analyses that test different evolutionary questions	19
Supporting analyses omitted from results or reported only in methods	19
Unexplained restriction or exclusion of datasets from analysis	19
Conflating heterogeneous methods or algorithms in benchmarking	20
Failure to assess statistical power or effect-size detectability	20
Unspecified hypothesis or causal interpretation	20
Undocumented or non-representative locus selection	21
Reference bias from non-outgroup mapping	21
Data-processing bias mimicking introgression	21
Non-exact sequence matching	21
Biased reference database annotation	21
Conflating ILS and hybridization	21
Pooling divergent taxa into test groups	21
Unstratified covariate confounding	21
Support metric saturation in large datasets	21
Non-convergent dating analyses	21
Inconsistent reporting of data units	21
Inconsistent or weakly supported trait state coding	22
Unexplained rationale for auxiliary analyses	22
Selective reporting of results	22
Pseudoreplication of non-independent samples	23
Unvalidated sample metadata misassignment	23
Retaining burn-in or non-stationary MCMC samples	23
Data-processing artefacts mimicking recombination	24
Inferring biological function from presence/abundance alone without functional validation	24
Misplotted or misrepresented calibration data	26
Inconsistent alignment or processing across data partitions	26
Unbalanced weighting of combined data types	26
Single-metric evaluation masks systematic errors	26
Collinear predictors in comparative models	27
Incorrect phylogenetic visualization or taxon labeling	27
Sample preservation or processing artefacts bias measured data	30
Erroneous taxonomic assignment	32
Unaddressed model overfitting	32
Long-branch attraction from unmodeled rate heterogeneity	33
Ignoring phylogenetic non-independence among inferred events	34
Missing convergence diagnostics in Bayesian analyses	34
Misalignment or improper masking generating spurious variant calls	35
Groupings inconsistent with phylogenetic relationships	37
Arbitrary or unjustified grouping/partitioning of samples	37
Restricting selection analysis to presence/absence	37
Phylogeographic model missing alternative processes	37
Arbitrary normalization/transformation of compositional data	37
Arbitrary transformation to distance matrix	37
Ignoring time lags between infection, diagnosis, sequencing, or sampling	38
Ignoring within-host diversity or latent periods in branch-length calibration	38
Ignoring correlation among transmission rates or linked hosts	38
Misrepresenting alternative methods or their estimates in comparisons	38
Non-identifiable model parameters	39
Using outdated or unvalidated software tools	40
